# Generalist *Eimeria* species in rodents: multilocus analyses indicate inadequate resolution of established markers

**DOI:** 10.1101/690487

**Authors:** Víctor Hugo Jarquín-Díaz, Alice Balard, Anna Mácová, Jenny Jost, Tabea Roth von Szepesbéla, Karin Berktold, Steffen Tank, Jana Kvičerová, Emanuel Heitlinger

## Abstract

Intracellular parasites of the genus *Eimeria* are described as tissue/host specific. Phylogenetic classification of rodent *Eimeria* suggested that some species have a broader host range than previously assumed. We explore if *Eimeria* spp. infecting house mice are misclassified by the most widely used molecular markers due to a lack of resolution, or if, instead, these parasite species are indeed infecting multiple host species.

With the commonly used markers (18S/COI), we recovered monophyletic clades of *E. falciformis* and *E. vermiformis* from *Mus* that included *E. apionodes* identified in other rodent host species (*Apodemus* spp., *Myodes glareolus*, and *Microtus arvalis*). A lack of internal resolution in these clades could suggest the existence of a species complex with a wide host range infecting murid and cricetid rodents. We question, however, the power of COI and 18S markers to provide adequate resolution for assessing host specificity. In addition to the rarely used marker ORF470 from the apicoplast genome, we present multilocus genotyping as an alternative approach. Phylogenetic analysis of 35 nuclear markers differentiated *E. falciformis* from house mice from isolates from *Apodemus* hosts. Isolates of *E. vermiformis* from *Mus* are still found in clusters interleaved with non-*Mus* isolates, even with this high resolution data.

In conclusion, we show that species-level resolution should not be assumed for COI and 18S markers in Coccidia. Host-parasite co-speciation at shallow phylogenetic nodes, as well as contemporary coccidian host ranges more generally, are still open questions that need to be addressed using novel genetic markers with higher resolution.
