## Supplementary data S1 for "Generalist *Eimeria* species in rodents: multilocus analyses indicate inadequate resolution of established markers"

### Sheet: Supplementary_data_S1
Mouse_ID	Host_species	Latitude	Longitude	Year	Transect
AA_0053	Mus_musculus	52.5028	13.9289	2016	HZ_BR
AA_0054	Mus_musculus	52.5028	13.9289	2016	HZ_BR
AA_0064	Mus_musculus	52.4164	13.4642	2016	HZ_BR
AA_0065	Mus_musculus	52.4164	13.4642	2016	HZ_BR
AA_0066	Mus_musculus	52.4164	13.4642	2016	HZ_BR
AA_0067	Mus_musculus	52.4164	13.4642	2016	HZ_BR
AA_0068	Mus_musculus	52.4164	13.4642	2016	HZ_BR
AA_0069	Mus_musculus	52.4164	13.4642	2016	HZ_BR
AA_0070	Mus_musculus	52.4164	13.4642	2016	HZ_BR
AA_0079	Mus_musculus	52.2678	13.84	2016	HZ_BR
AA_0080	Mus_musculus	52.2678	13.84	2016	HZ_BR
AA_0082	Mus_musculus	52.2678	13.84	2016	HZ_BR
AA_0088	Mus_musculus	52.2678	13.84	2016	HZ_BR
AA_0094	Mus_musculus	52.9936	13.3047	2016	HZ_BR
AA_0100	Mus_musculus	51.8625	13.4639	2016	HZ_BR
AA_0111	Mus_musculus	52.9581	13.895	2016	HZ_BR
AA_0112	Mus_musculus	52.9581	13.895	2016	HZ_BR
AA_0113	Mus_musculus	52.2678	13.84	2016	HZ_BR
AA_0120	Mus_musculus	52.9581	13.895	2016	HZ_BR
AA_0121	Mus_musculus	52.9581	13.895	2016	HZ_BR
AA_0139	Mus_musculus	52.4317	14.0403	2016	HZ_BR
AA_0140	Mus_musculus	53.1164	13.7731	2016	HZ_BR
AA_0165	Mus_musculus	51.8536	13.8469	2016	HZ_BR
AA_0167	Mus_musculus	51.8536	13.8469	2016	HZ_BR
AA_0168	Mus_musculus	51.8536	13.8469	2016	HZ_BR
AA_0169	Mus_musculus	51.8536	13.8469	2016	HZ_BR
AA_0173	Mus_musculus	53.02	14.0358	2016	HZ_BR
AA_0175	Mus_musculus	51.8536	13.8469	2016	HZ_BR
AA_0190	Mus_musculus	51.8536	13.8469	2016	HZ_BR
AA_0204	Mus_musculus	53.2397	13.1633	2016	HZ_BR
AA_0237	Mus_musculus	52.7339	13.6664	2017	HZ_BR
AA_0243	Mus_musculus	52.8875	13.8119	2017	HZ_BR
AA_0245	Mus_musculus	52.2225	13.6025	2017	HZ_BR
AA_0248	Mus_musculus	52.2225	13.6025	2017	HZ_BR
AA_0249	Mus_musculus	52.2225	13.6025	2017	HZ_BR
AA_0252	Mus_musculus	52.2225	13.6025	2017	HZ_BR
AA_0257	Mus_musculus	52.2225	13.6025	2017	HZ_BR
AA_0259	Mus_musculus	52.2225	13.6025	2017	HZ_BR
AA_0260	Mus_musculus	52.2225	13.6025	2017	HZ_BR
AA_0261	Mus_musculus	52.2458	13.5994	2017	HZ_BR
AA_0273	Mus_musculus	52.8969	13.5353	2017	HZ_BR
AA_0296	Mus_musculus	52.7383	14.0953	2017	HZ_BR
AA_0298	Mus_musculus	52.7383	14.0953	2017	HZ_BR
AA_0299	Mus_musculus	52.7383	14.0953	2017	HZ_BR
AA_0303	Mus_musculus	52.2428	13.8675	2017	HZ_BR
AA_0308	Mus_musculus	52.2428	13.8675	2017	HZ_BR
AA_0309	Mus_musculus	52.2428	13.8675	2017	HZ_BR
AA_0310	Mus_musculus	52.7383	14.0953	2017	HZ_BR
AA_0312	Mus_musculus	52.7383	14.0953	2017	HZ_BR
AA_0314	Mus_musculus	52.2428	13.8675	2017	HZ_BR
AA_0316	Mus_musculus	52.7914	14.1161	2017	HZ_BR
AA_0317	Mus_musculus	52.2428	13.8675	2017	HZ_BR
AA_0319	Mus_musculus	51.8978	13.8103	2017	HZ_BR
AA_0321	Mus_musculus	53.1119	13.4622	2017	HZ_BR
AA_0328	Mus_musculus	53.0497	13.4408	2017	HZ_BR
AA_0343	Mus_musculus	51.9661	14.0189	2017	HZ_BR
AA_0345	Mus_musculus	53.0497	13.4408	2017	HZ_BR
AA_0347	Mus_musculus	53.0497	13.4408	2017	HZ_BR
AA_0348	Mus_musculus	53.0497	13.4408	2017	HZ_BR
AA_0349	Mus_musculus	53.0497	13.4408	2017	HZ_BR
AA_0350	Mus_musculus	53.0497	13.4408	2017	HZ_BR
AA_0366	Mus_musculus	53.1275	13.4864	2017	HZ_BR
AA_0374	Mus_musculus	52.0747	14.1808	2017	HZ_BR
AA_0375	Mus_musculus	52.0747	14.1808	2017	HZ_BR
AA_0393	Mus_musculus	52.0172	14.1442	2017	HZ_BR
AA_0397	Mus_musculus	52.0172	14.1442	2017	HZ_BR
AA_0408	Mus_musculus	52.0172	14.1442	2017	HZ_BR
AA_0409	Mus_musculus	52.0747	14.1808	2017	HZ_BR
AA_0413	Mus_musculus	52.0747	14.1808	2017	HZ_BR
AA_0417	Mus_musculus	52.6867	14.2775	2017	HZ_BR
AA_0420	Mus_musculus	52.6823	14.2724	2017	HZ_BR
AA_0428	Mus_musculus	52.6867	14.2775	2017	HZ_BR
AA_0430	Mus_musculus	52.6867	14.2775	2017	HZ_BR
AA_0431	Mus_musculus	52.6778	14.2769	2017	HZ_BR
AA_0436	Mus_musculus	52.0875	14.2606	2017	HZ_BR
AA_0441	Mus_musculus	52.0875	14.2606	2017	HZ_BR
AA_0445	Mus_musculus	52.0753	14.2272	2017	HZ_BR
AA_0446	Mus_musculus	52.6867	14.2775	2017	HZ_BR
AA_0452	Mus_musculus	53.2108	13.6506	2015	HZ_BR
AA_0454	Mus_musculus	52.0875	14.2606	2017	HZ_BR
AA_0455	Mus_musculus	52.0875	14.2606	2017	HZ_BR
AA_0458	Mus_musculus	52.0439	14.2697	2017	HZ_BR
AA_0465	Mus_musculus	52.9936	13.3047	2017	HZ_BR
AA_0467	Mus_musculus	52.9936	13.3047	2016	HZ_BR
AA_0469	Mus_musculus	51.9447	13.925	2017	HZ_BR
AA_0495	Mus_musculus	53.9405	11.6069	2017	HZ_BR
AA_0497	Mus_musculus	53.9405	11.6069	2017	HZ_BR
AA_0498	Mus_musculus	53.9405	11.6069	2017	HZ_BR
AA_0518	Mus_musculus	51.7337	13.9128	2017	HZ_BR
AA_0522	Mus_musculus	51.6768	13.6795	2017	HZ_BR
AA_0523	Mus_musculus	51.6768	13.6795	2017	HZ_BR
SK_2659	Mus_musculus	50.1489	12.5067	2014	HZ_CZ
SK_2661	Mus_musculus	50.1489	12.5067	2014	HZ_CZ
SK_2663	Mus_musculus	50.1494	13.2308	2014	HZ_CZ
SK_2664	Mus_musculus	50.1494	13.2308	2014	HZ_CZ
SK_2665	Mus_musculus	50.1494	13.2308	2014	HZ_CZ
SK_2666	Mus_musculus	50.1083	13.0325	2014	HZ_CZ
SK_2668	Mus_musculus	50.1083	13.0325	2014	HZ_CZ
SK_2672	Mus_musculus	50.2161	13.3067	2014	HZ_CZ
SK_2684	Mus_musculus	50.2217	13.3742	2014	HZ_CZ
SK_2688	Mus_musculus	50.2217	13.3742	2014	HZ_CZ
SK_2691	Mus_musculus	50.1044	12.4842	2014	HZ_CZ
SK_2693	Mus_musculus	50.1083	13.0325	2014	HZ_CZ
SK_2695	Mus_musculus	50.1775	13.2933	2014	HZ_CZ
SK_2778	Mus_musculus	50.0692	13.3842	2014	HZ_CZ
SK_2789	Mus_musculus	49.9878	12.4086	2014	HZ_CZ
SK_2796	Mus_musculus	50.1589	12.4583	2014	HZ_CZ
SK_2798	Mus_musculus	50.1589	12.4583	2014	HZ_CZ
SK_2807	Mus_musculus	52.7969	13.3994	2014	HZ_BR
SK_2808	Mus_musculus	52.7969	13.3994	2014	HZ_BR
SK_2809	Mus_musculus	52.7969	13.3994	2014	HZ_BR
SK_2810	Mus_musculus	52.7969	13.3994	2014	HZ_BR
SK_2811	Mus_musculus	52.7969	13.3994	2014	HZ_BR
SK_2812	Mus_musculus	52.7969	13.3994	2014	HZ_BR
SK_2815	Mus_musculus	52.9156	13.4636	2014	HZ_BR
SK_2822	Mus_musculus	52.6372	13.0447	2014	HZ_BR
SK_2823	Mus_musculus	52.6372	13.0447	2014	HZ_BR
SK_2824	Mus_musculus	52.6372	13.0447	2014	HZ_BR
SK_2825	Mus_musculus	52.6372	13.0447	2014	HZ_BR
SK_2827	Mus_musculus	52.7339	13.6664	2014	HZ_BR
SK_2829	Mus_musculus	52.7339	13.6664	2014	HZ_BR
SK_2831	Mus_musculus	52.7339	13.6664	2014	HZ_BR
SK_2847	Mus_musculus	52.7339	13.6664	2014	HZ_BR
SK_2848	Mus_musculus	52.7339	13.6664	2014	HZ_BR
SK_2911	Mus_musculus	52.9789	13.7328	2014	HZ_BR
SK_2913	Mus_musculus	52.8367	14.1189	2014	HZ_BR
SK_2917	Mus_musculus	52.9008	13.1972	2014	HZ_BR
SK_2918	Mus_musculus	52.9008	13.1972	2014	HZ_BR
SK_2919	Mus_musculus	52.9008	13.1972	2014	HZ_BR
SK_2920	Mus_musculus	52.9008	13.1972	2014	HZ_BR
SK_2924	Mus_musculus	53.0967	13.7556	2014	HZ_BR
SK_2951	Mus_musculus	49.6044	12.2875	2015	HZ_BAV
SK_2972	Mus_musculus	49.1528	12.5028	2015	HZ_BAV
SK_2975	Mus_musculus	49.0664	12.3836	2015	HZ_BAV
SK_2996	Mus_musculus	49.6772	12.245	2015	HZ_BAV
SK_2998	Mus_musculus	49.6772	12.245	2015	HZ_BAV
SK_3003	Mus_musculus	49.0664	12.3836	2015	HZ_BAV
SK_3019	Mus_musculus	48.8336	12.145	2015	HZ_BAV
SK_3025	Mus_musculus	49.3669	12.5228	2015	HZ_BAV
SK_3027	Mus_musculus	49.0664	12.3836	2015	HZ_BAV
SK_3028	Mus_musculus	49.0664	12.3836	2015	HZ_BAV
SK_3029	Mus_musculus	48.0931	12.4347	2015	HZ_BAV
SK_3033	Mus_musculus	49.5953	12.2942	2015	HZ_BAV
SK_3035	Mus_musculus	49.4639	12.2125	2015	HZ_BAV
SK_3041	Mus_musculus	48.8519	12.0933	2015	HZ_BAV
SK_3042	Mus_musculus	48.8519	12.0933	2015	HZ_BAV
SK_3103	Mus_musculus	53.0478	13.4458	2015	HZ_BR
SK_3106	Mus_musculus	53.0478	13.4458	2015	HZ_BR
SK_3126	Mus_musculus	52.7339	13.6664	2015	HZ_BR
SK_3127	Mus_musculus	52.7339	13.6664	2015	HZ_BR
SK_3128	Mus_musculus	52.7339	13.6664	2015	HZ_BR
SK_3129	Mus_musculus	52.7339	13.6664	2015	HZ_BR
SK_3131	Mus_musculus	52.7339	13.6664	2015	HZ_BR
SK_3140	Mus_musculus	53.1406	13.7586	2015	HZ_BR
SK_3151	Mus_musculus	52.9156	13.4636	2015	HZ_BR
SK_3184	Mus_musculus	52.8925	13.1278	2015	HZ_BR
SK_3186	Mus_musculus	53.0039	13.9703	2015	HZ_BR
SK_3203	Mus_musculus	52.2225	13.6025	2015	HZ_BR
103FR	Apodemus_flavicollis	47.7263	1.52595	2014	France_Beaugency
21364AA	Apodemus_agrarius	48.7546	21.3766	2008	Slovakia_Rozhanovce
21650AA	Apodemus_agrarius	48.7546	21.3766	2009	Slovakia_Rozhanovce
21655AA	Apodemus_agrarius	48.7546	21.3766	2009	Slovakia_Rozhanovce
21882AA	Apodemus_agrarius	48.7501	21.253	2009	Slovakia_Kosice
21898AF	Apodemus_flavicollis	48.7371	21.2346	2010	Slovakia_Kosice
22027AF	Apodemus_flavicollis	48.7253	21.1109	2011	Slovakia_Hlboka_dolina
22088AA	Apodemus_agrarius	48.6905	21.2727	2011	Slovakia_Nizne_Kapustniky
45FR	Apodemus_flavicollis	47.9477	3.03283	2104	France_Douchy
4HU3AA	Apodemus_agrarius	47.4532	21.6796	2013	Hungary_Debrecen
81AAPL	Apodemus_agrarius	53.5412	20.1041	2012	Poland_Gierzwald
AS07104	Apodemus_sylvaticus	43.5565	1.43545	2007	France_Toulouse
B2AA2	Apodemus_agrarius	42.6994	25.3331	2014	Bulgaria_Mohyla_Kosmatka
F21	Apodemus_flavicollis	60.3827	22.3439	2013	Finland_Kuusisto
F37	Apodemus_flavicollis	60.3827	22.3439	2013	Finland_Kuusisto
SB5	Apodemus_flavicollis	50.6733	13.5621	2010	Czech_Litvinov
SK219	Apodemus_flavicollis	48.176	17.0713	2014	Slovakia_Bratislava
STR8	Apodemus_flavicollis	50.1848	12.9958	2010	Czech_Struzna
ZZ_0021	Apodemus_flavicollis	52.8388	13.7316	2017	Germany:Brandenburg
ZZ_0022	Myodes_glareolus	52.6053	13.8756	2017	Germany:Brandenburg
ZZ_0025	Apodemus_flavicollis	53.0051	13.5602	2017	Germany:Brandenburg
ZZ_0026	Apodemus_flavicollis	53.0051	13.5602	2017	Germany:Brandenburg
ZZ_0042	Apodemus_flavicollis	53.0428	13.1714	2017	Germany:Brandenburg
ZZ_0069	Apodemus spp.	52.6494	13.7203	2017	Germany:Brandenburg
ZZ_0073	Apodemus spp.	52.6389	13.635	2017	Germany:Brandenburg
ZZ_0029	Apodemus_flavicollis	51.9602	14.0187	2017	Germany:Brandenburg
HZ_BAV	Hybrid_Zone_Bavaria
HZ_BR	Hybrid_Zone_Brandenburg
HZ_CZ	Hybrid_Zone_Czech_Republic
