## Supplementary material for "Generalist *Eimeria* species in rodents: multilocus analyses indicate inadequate resolution of established markers": Suplementary data S2

### Sheet: Table S2
Species name	GenBank Accession Numbers 18S rDNA (nu)	GenBank Accession Numbers COI (mt)	GenBank Accession Numbers ORF470 (ap)
Eimeria nafuko	JQ993665
Eimeria alorani 21655	JQ993659	JQ993701*	JQ993680
Eimeria apionodes 21423		JX464221*
Eimeria apionodes Microtus agrestis 17_FR40	KU174470	KU215455*
Eimeria apionodes Microtus agrestis 21x14_RU53		KU215449
Eimeria apionodes Microtus agrestis 60_FR43	KU174461	KU215456*
Eimeria apionodes Microtus agrestis 74_FR42	KU174464	KU215458*
Eimeria apionodes Microtus agrestis 7x2_BG71	KU174480	KU215452*
Eimeria apionodes Microtus agrestis 93_FR41	KU174483	KU215459*
Eimeria apionodes Microtus arvalis 120_CZ9	KU174462	KU215462*
Eimeria apionodes Microtus arvalis 4x5_BG75	KU174463	KU215470*
Eimeria apionodes Microtus arvalis 6_CZ16		KU215468*
Eimeria apionodes Microtus arvalis 98_CZ9	KU174468	KU215460*
Eimeria apionodes Microtus levis 2x5_BG71		KU215469*
Eimeria apionodes Microtus levis 2x7_BG73	KU174479	KU215466*
Eimeria apionodes Myodes glareolus 11_RU53		KU215472*
Eimeria apionodes Myodes glareolus 116_CZ9		KU215461*
Eimeria apionodes Myodes glareolus 15x14_RU53		KU215447*
Eimeria apionodes Myodes glareolus 18_RU53	KU174449	KU215442*
Eimeria apionodes Myodes glareolus 18x14_RU53		KU215448
Eimeria apionodes Myodes glareolus 22_RU53	KU174450	KU215443*
Eimeria apionodes Myodes glareolus 23_RU53		KU215444*
Eimeria apionodes Myodes glareolus 5x14_RU53		KU215446*
Eimeria apionodes Myodes glareolus 238_SK30	KU174465	KU215463*
Eimeria apionodes Myodes glareolus 239_SK30	KU174467	KU215464*
Eimeria apionodes Myodes glareolus 245_SK30	KU174474	KU215465*
Eimeria apionodes Myodes glareolus 25_RU53	KU174451	KU215445*
Eimeria apionodes Myodes glareolus 26x14_RU53		KU215450*
Eimeria apionodes Myodes glareolus 29_F52		KU215475*
Eimeria apionodes Myodes glareolus 5_CZ17	KU174459	KU215451*
Eimeria apionodes Myodes glareolus 53_FR44		KU215473*
Eimeria apionodes Myodes glareolus 5x14_RU53		KU215446*
Eimeria apionodes Myodes glareolus 64_FR42	KU174485	KU215457*
Eimeria apionodes Myodes glareolus 80_FR41	KU174487	KU215474*
Eimeria apionodes Myodes glareolus 92_FR41	KU174472
Eimeria apionodes Myodes glareolus PPL2_CZ4		KU215471*
Eimeria burdai	JQ993666	JQ993709*	JQ993682
Eimeria caviae	JQ993649		JQ993672
Eimeria chinchillae	JQ993650
Eimeria falciformis	AF080614	KX495129*	AF311632
Eimeria falciformis Bayer-Haberkorn	MH751998	MH777539*	MH755450
Eimeria ferrisi	KT360995	KT361028*
Eimeria kaunensis Microtus agrestis B115_CZ4		KU215467*
Eimeria kaunensis Microtus arvalis 2_CZ16		KU215453*
Eimeria kaunensis Myodes glareolus 7_CZ2		KU215454*
Eimeria myoxi	JF304148	JQ993696	JF304151
Eimeria nafuko		JQ993708*
Eimeria nieschulzi	U40263	JRZD000000*	JF304151
Eimeria nkaka	JQ993651		JQ993677
Eimeria separata	AF311643		AF311637
Eimeria sevilletensis	AF311644		AF311638
Eimeria sp. ex. Acomys sp. JK-2013	JQ993654
Eimeria sp. ex. Apodemus agrarius 21439	JQ993655
Eimeria sp. ex. Apodemus agrarius 21455	JQ993656
Eimeria sp. ex. Apodemus agrarius 21615	JQ993657
Eimeria sp. ex. Apodemus agrarius 21617	JQ993658	JQ993700*	JQ993679
Eimeria sp. ex. Apodemus agrarius 21668	JQ993660	JQ993702*
Eimeria sp. ex. Apodemus flavicollis 1		JQ993703*
Eimeria sp. ex. Apodemus flavicollis 4		JQ993704*
Eimeria sp. ex. Apodemus flavicollis 12		JQ993705
Eimeria sp. ex. Apodemus flavicollis 243_SK30	KU174475
Eimeria sp. ex. Apodemus sylvaticus 08_50	JQ993661	JQ993706
Eimeria sp. ex. Apodemus sylvaticus 08_53	JQ993662	JQ993707*	JQ993681
Eimeria sp. ex. Cricetus cricetus K2	JQ993663
Eimeria sp. ex. Gerbillus dasyurus	JQ993664
Eimeria sp. ex. Lemmus trimucronatus 2 JK-2013	JQ993652
Eimeria sp. ex. Mastomys natalensis	JQ993667
Eimeria sp. ex. Microtus agrestis 11x14_RU53	KU174454
Eimeria sp. ex. Microtus agrestis 31_FR45	KU174469
Eimeria sp. ex. Microtus agrestis D28x14_CZ4	KU174481
Eimeria sp. ex. Microtus arvalis 3x6_HUM	KU174456
Eimeria sp. ex. Microtus arvalis 101_CZ9	KU174484
Eimeria sp. ex. Microtus arvalis 1x14_CZ4	KU174478
Eimeria sp. ex. Microtus arvalis 8_CZ16	KU174473
Eimeria sp. ex. Microtus levis 7x7_BG73	KU174471
Eimeria sp. ex. Microtus subterraneous MS 6_CZ19	KU174455
Eimeria sp. ex. Myodes glareolus 10_CZ8	KU174457
Eimeria sp. ex. Myodes glareolus 121_CZ9	KU174476
Eimeria sp. ex. Myodes glareolus 18_FR40 18S	KU174466
Eimeria sp. ex. Myodes glareolus 22_CZ17	KU174486
Eimeria sp. ex. Myodes glareolus 32_RU53	KU174453
Eimeria sp. ex. Myodes glareolus 32x14_RU53	KU174458
Eimeria sp. ex. Myodes glareolus 35_CZ17	KU174460
Eimeria sp. ex. Myodes glareolus 48_CZ8	KU174452
Eimeria sp. ex. Myodes glareolus C40_CZ4	KU174482
Eimeria sp. ex. Sorex araneus 136		JQ993710	JQ993683
Eimeria telekii	AF246717
Eimeria vermiformis	KT184355	JN205071*	MK257122
Eimeria vilasi	JQ993653
Isospora sp. T. europaea 106	JQ993669	JQ993712
Isospora sp. T. europaea 151	JQ993670	JQ993713
Isospora sp. T. europaea 158	JQ993671
Isospora sp. T. europaea 218		JQ993714	JQ993685
Eimeria albigulae	AF307880		AF311430
Eimeria chaetodipi	AF339489
Eimeria arizonensis	AF307878		AF311631
Eimeria antrozoi	AF307876
Eimeria chobotari	AF324214
Eimeria dipidomysis	AF339490
Eimeria leucopi	AF339491
Eimeria onychomysis	AF307879		AF311634
Eimeria peromysci	AF339492
Eimeria rioarribaensis	AF307877
Eimeria reedi	AF311642		AF311636
Isospora sp. A. flavicollis		JQ993711
Eimeria alorani ex. Apodemus agrarius 4HU3AA		KU215517*
Eimeria alorani ex. Apodemus agrarius 81AAPL	KU192965	KU215499*
Eimeria alorani ex. Apodemus agrarius 21364AA		KU215478*
Eimeria alorani ex. Apodemus agrarius 21650AA	KU192958	KU215485*
Eimeria alorani ex. Apodemus agrarius 21882AA		KU215491*
Eimeria apionodes ex. Apodemus flavicollis 21898AF	KU192936	KU215993*
Eimeria kaunensis ex. Apodemus flavicollis 22027AF		KU215994*
Eimeria alorani ex. Apodemus agrarius 22088AA	KU192961	KU215495*
Eimeria apionodes ex. Apodemus sylvaticus AS07104		KU215531*
Eimeria apionodes ex. Apodemus flavicollis 21898AF		KU215531*
Eimeria alorani ex. Apodemus agrarius B2AA2		KU215511*
Eimeria apionodes ex. Apodemus flavicollis F21		KU216028*
Eimeria apionodes ex. Apodemus flavicollis F37	KU192956	KU216029*
Eimeria apionodes ex. Apodemus flavicollis SB5	KU192931	KU215967*
Eimeria apionodes ex. Apodemus flavicollis SK219	KU192938	KU215998*
Eimeria apionodes ex. Apodemus flavicollis STR8	KU192916	KU215948*
*Sequences included in the haplotype network
