## Supplementary data S3 for "Generalist *Eimeria* species in rodents: multilocus analyses indicate inadequate resolution of established markers"

### Sheet: Supplementary_data_S3
Fwd_name	Fwd_sequence	Rev_name	Rev_sequence
Eim_Nuc375_F	CACCCTCCGCTAAGTTGGAA	Eim_Nuc376_R	TTCGTTCGTTGAGTGGTGGT
Eim_Nuc445_F	GACAGTGTGCGGGTAGTTGT	Eim_Nuc446_R	ACGCGGGGTGTACTGACA
Eim_Nuc1339_F	AGTGCGTCCCGTCTTGTTC	Eim_Nuc1340_R	GCCGCAATGTTGAGCTTGAT
Eim_Nuc1429_F	CAATTGCCGTTACGCCATCT	Eim_Nuc1430_R	CGCTTAGGGACAGACACACT
Eim_Nuc2173_F	ACACACGCGTTGACTGTAGG	Eim_Nuc2174_R	CGACACATCTGCAACGTGAA
Eim_Nuc3173_F	CTGGGATGTGATGGAGGCG	Eim_Nuc3174_R	ACCCTAGTAGCACGGACACT
Eim_Nuc3283_F	CGTTATCGTGGGGAGCTGC	Eim_Nuc3284_R	TGAAATTTGTGAGGAGACGTCGA
Eim_Nuc3331_F	CGGCGGTAAACCTCAGAGAC	Eim_Nuc3332_R	GAGAAATTCCTTGCGTCTGTTGA
Eim_Nuc3491_F	GTTTCTGCCGCTTCCTCGA	Eim_Nuc3492_R	GCAATCTAAGAGGGCGGTTGAA
Eim_Nuc3665_F	AGTTGTAGTTCGGGAGGTCTTC	Eim_Nuc3666_R	GAGGTAGTCGCCACCCAGA
Eim_Nuc3707_F	ATGCTGCAAGAAACCCAGCT	Eim_Nuc3708_R	CACACTGCGAGACGTGCA
Eim_Nuc3835_F	GCTTTTCAGTAGGCGTGGATTAT	Eim_Nuc3836_R	CAGGGTTGATCGGAATGCAATC
Eim_Nuc4093_F	CGTGTCAGGAACCGTGTGAT	Eim_Nuc4094_R	GTCTGTACACCTCAACGTAGCA
Eim_Nuc4783_F	GTCTACCAGCCGACACGC	Eim_Nuc4784_R	AAGTCCGTCGGCACCTCA
Eim_Nuc5051_F	CCCCTCGTGCGTTGTTCA	Eim_Nuc5052_R	GCGGCGAGATAGGGGAAG
Eim_Nuc5257_F	GCCCAGAAGAAGGTGAGGC	Eim_Nuc5258_R	GCTAGCGCCGTGGACTAC
Eim_Nuc5999_F	TTCGCCGAGAGTATGACACC	Eim_Nuc6000_R	CGCCTTTTGTTGGAAGTGGT
Eim_Nuc6075_F	CGTCTTCGTAGCATCCCAGC	Eim_Nuc6076_R	AAACGGTCGCCAGCAGAC
Eim_Nuc6133_F	TCTGGGAAGATGGGGTGTACA	Eim_Nuc6134_R	TGCGTTACGGTGTATAGGCA
Eim_Nuc6323_F	GACAAAGACGCTAGTGGGGA	Eim_Nuc6324_R	GCTGTCCCACTCAAGATGCT
Eim_Nuc6819_F	TCTAGGGGATCTTTCGTTGGGA	Eim_Nuc6820_R	GGATGAGCCTGAGTGAAGCC
Eim_Nuc7249_F	GCTGCGCGAATCTCACGTA	Eim_Nuc7250_R	TCGCTTGCCTCAAACTTTACAC
Eim_Nuc7585_F	TACCCACACATCTTGCTGCT	Eim_Nuc7586_R	GGGTATACTGTTAGCTTCGGTCA
Eim_Nuc7745_F	TGCAGAGCTCATCAAGAAATGC	Eim_Nuc7746_R	CACGTCCTTAGAGTACGTGAGA
Eim_Nuc7975_F	GTGCTGCTAGTCGGACGTTT	Eim_Nuc7976_R	AAGGGGCTTTGCATCGAGG
Eim_Nuc8331_F	CACGGTAGGGGAAGTGACAC	Eim_Nuc8332_R	TGCAGTCGAATTGTTGAATCGC
Eim_Nuc8427_F	TCTAGATGAGACGGACGTTGTTG	Eim_Nuc8428_R	ACTCTCGCGTTTTATCTCACTTG
Eim_Nuc8515_F	GGAGTTCGAGCTGGTTTGTG	Eim_Nuc8516_R	GCTACGCGCGACTCTCTAG
Eim_Nuc8631_F	CGGGTGTTACAACGGCGTTA	Eim_Nuc8632_R	CACAGGCCCGTAGTGTCTC
Eim_Nuc8939_F	GTACAATAGGACACCGCCGT	Eim_Nuc8940_R	ATAGCTGAGCAGGGACAAGC
Eim_Nuc8955_F	CATGCCGCATCCCCGAAA	Eim_Nuc8956_R	GCTTTGTGTGGACCCGCA
Eim_Nuc8971_F	GTCCAATGCCACTCCCGG	Eim_Nuc8972_R	CGGATGCGGACTAAGGGG
Eim_Nuc9059_F	AGTGATTGGAGGACAGGCAG	Eim_Nuc9060_R	GCCATTATCGTAGGCTCGTTCAT
Eim_Nuc9133_F	CTTGACTAAGCGACGCCTCA	Eim_Nuc9134_R	AGCAGGACGGGAATTGTGG
Eim_Nuc9135_F	CGTTGCGCTAGGAAGGTCA	Eim_Nuc9136_R	GATGAGGCGTCGCTTAGTCA
Eim_Nuc9209_F	CGTGCTCTCTCGTCTCCTCT	Eim_Nuc9210_R	GGGAGCGCGCTAGACAAA
Eim_Nuc9409_F	TCAGTTCCATCATACGCCTCTC	Eim_Nuc9410_R	CCCAAACACGGAGATAGCGG
Eim_Nuc10085_F	AGAGCGACACATAAGCCCTT	Eim_Nuc10086_R	TCTTAACGGCGAGGCAAGAC
Eim_Ap5_F	YAAAGGAATTTGAATCCTCGTTT	Eim_Ap5_R	YAGAATTGATGCCTGAGYGGTC
Eim_Ap7_F	TGTAACTACAGTACCACGYCCAGT	Eim_Ap7_R	AGATGGTCCTATGCCTCAAACTC
Eim_Ap9_F	AACCACTCTGCCATTTCTCCT	Eim_Ap9_R	TGGTAAAACAATAGCCTTCCAAGTT
Eim_Ap10_F	WCCTATAGGRGGATTTGGTGTAGCT	Eim_Ap10_R	GAATCGAACTGGTGACTCAAGGA
Eim_Ap12_F	YATTTCTTGTTATGGAGCRCGAAAAGG	Eim_Ap12_R	MACAAATAGTTCGTCCTACAAGAC
Eim_Ap11_F	RACAGARGGAATTAATTGTGGTTTAGT	Eim_Ap11_R	TGCTCCCATTAATCCTCTTGCT
